# The systemin signaling cascade as derived from phosphorylation time courses under stimulation by systemin and its inactive Thr17Ala (A17) analog

**DOI:** 10.1101/535070

**Authors:** Fatima Haj Ahmad, Xuna Wu, Annick Stintzi, Andreas Schaller, Waltraud X Schulze

## Abstract

Systemin is a small peptide with important functions in plant wound response signaling. Although transcriptional responses of systemin action are well described, the precise signaling cascades involved in its perception and signal transduction are poorly understood at the protein level. Here we use a phosphoproteomic profiling study involving stimulation time courses with systemin and its inactive analogon A17 to reconstruct a systemin-specific kinase/phosphatase signaling network. The time course analysis of systemin-induced phosphorylation patterns revealed early events at the plasma membrane, such as dephosphorylation of H^+^-ATPase, rapid phosphorylation of NADPH-oxidase and Ca^2+^-ATPase. Later responses involved transient phosphorylation of small GTPases and vesicle trafficking proteins, as well as transcription factors. Based on a correlation analysis of systemin-specific phosphorylation profiles, we predict substrate candidates for 44 systemin specific kinases and 9 phosphatases. Among the kinases are several systemin-specific receptor kinases as well as kinases with downstream signaling functions, such as MAP-kinases. A regulatory circuit for plasma membrane H^+^-ATPase was predicted and confirmed by in-vitro activity assays. In this regulatory model we propose that upon systemin treatment, H^+^-ATPase LHA1 is rapidly de-phosphorylated at its C-terminal regulatory residue T955 by phosphatase PLL5, resulting in the alkalization of the growth medium within two minutes of systemin treatment. We further propose that the H^+^-ATPase LHA1 is re-activated by MAP-Kinase MPK2 later in the systemin response. MPK2 was identified with increased phosphorylation at its activating TEY-motif at 15 minutes of treatment and the predicted interaction with LHA1 was confirmed by in-vitro kinase assays. Our data set provides a valuable resource of proteomic events involved in the systemin signaling cascade with a focus on predictions of substrates to systemin-specific kinases and phosphatases.
