## Supplementary Table 3 for "The systemin signaling cascade as derived from phosphorylation time courses under stimulation by systemin and its inactive Thr17Ala (A17) analog"

### Sheet: ORA clusters sys specific
cluster	Normed to Freq. in arabidopsis set (± bootstrap StdDev, p-value)	bootstrap sd	p-value	description
A	3.82	0.358	3.789e-23	transport (Input set freq.: 0.11; 0.03)
A	3.17	0.468	6.508e-13	cell (Input set freq.: 0.07; 0.02)
A	2.51	0.299	7.488e-12	signalling (Input set freq.: 0.1; 0.04)
A	0.28	0.063	1.227e-11	DNA (Input set freq.: 0.02; 0.09)
A	0.7	0.048	4.031e-09	not assigned (Input set freq.: 0.24; 0.35)
A	1.52	0.164	1.914e-05	RNA (Input set freq.: 0.13; 0.09)
A	0.43	0.101	0.0001618	misc (Input set freq.: 0.02; 0.04)
A	0.6	0.175	0.011	stress (Input set freq.: 0.02; 0.03)
A	1.09	0.107	0.028	protein (Input set freq.: 0.15; 0.14)
A	2.05	0.808	0.034	nucleotide metabolism (Input set freq.: 0.01; 0)
A	2.12	0.935	0.056	minor CHO metabolism (Input set freq.: 0; 0)
A	0.25	0.215	0.077	PS (Input set freq.: 0; 0)
A	1.25	0.292	0.082	cell wall (Input set freq.: 0.02; 0.01)
A	1.07	0.252	0.098	development (Input set freq.: 0.02; 0.02)
A	0.78	0.28	0.107	hormone metabolism (Input set freq.: 0.01; 0.01)
A	2	1.08	0.126	glycolysis (Input set freq.: 0; 0)
A	0.86	0.304	0.139	lipid metabolism (Input set freq.: 0.01; 0.01)
A	1.27	0.69	0.26	metal handling (Input set freq.: 0; 0)
A	0.52	0.441	0.282	major CHO metabolism (Input set freq.: 0; 0)
A	2.02	1.544	0.306	N-metabolism (Input set freq.: 0; 0)
B	4.11	0.617	7.321e-14	transport (Input set freq.: 0.12; 0.03)
B	0.2	0.076	7.864e-08	DNA (Input set freq.: 0.01; 0.09)
B	3.24	0.543	2.289e-07	cell (Input set freq.: 0.08; 0.02)
B	2.29	0.387	2.027e-05	signalling (Input set freq.: 0.09; 0.04)
B	0.13	0.077	3.092e-05	misc (Input set freq.: 0; 0.04)
B	2.94	0.719	0.0001508	cell wall (Input set freq.: 0.04; 0.01)
B	0.77	0.069	0.0005848	not assigned (Input set freq.: 0.27; 0.35)
B	2.99	1.266	0.02	nucleotide metabolism (Input set freq.: 0.01; 0)
B	0.86	0.126	0.042	protein (Input set freq.: 0.12; 0.14)
B	0.41	0.217	0.042	development (Input set freq.: 0; 0.02)
B	3.19	1.445	0.053	major CHO metabolism (Input set freq.: 0; 0)
B	1.09	0.167	0.066	RNA (Input set freq.: 0.09; 0.09)
B	1.14	0.302	0.101	stress (Input set freq.: 0.04; 0.03)
B	1.5	0.588	0.104	lipid metabolism (Input set freq.: 0.01; 0.01)
B	7.69	5.489	0.115	fermentation (Input set freq.: 0; 0)
B	0.79	0.356	0.176	hormone metabolism (Input set freq.: 0.01; 0.01)
B	0.41	0.272	0.215	amino acid metabolism (Input set freq.: 0; 0)
B	1.02	0.725	0.273	redox (Input set freq.: 0; 0)
B	1.36	0.851	0.355	glycolysis (Input set freq.: 0; 0)
B	1.32	1.01	0.357	Co-factor and vitamine metabolism (Input set freq.: 0; 0)
B	1.29	0.854	0.359	metal handling (Input set freq.: 0; 0)
B	0.86	0.712	0.366	minor CHO metabolism (Input set freq.: 0; 0)
C	5.84	0.769	1.482e-24	transport (Input set freq.: 0.17; 0.03)
C	2.66	0.44	5.488e-07	signalling (Input set freq.: 0.1; 0.04)
C	0.22	0.093	5.53e-07	DNA (Input set freq.: 0.02; 0.09)
C	0.22	0.126	0.0004213	misc (Input set freq.: 0.01; 0.04)
C	2.25	0.53	0.00139	cell (Input set freq.: 0.05; 0.02)
C	0.79	0.073	0.001653	not assigned (Input set freq.: 0.27; 0.35)
C	0.57	0.137	0.005213	RNA (Input set freq.: 0.05; 0.09)
C	3.25	1.256	0.015	nucleotide metabolism (Input set freq.: 0.01; 0)
C	1.92	0.612	0.027	cell wall (Input set freq.: 0.03; 0.01)
C	1.06	0.15	0.059	protein (Input set freq.: 0.15; 0.14)
C	0.25	0.176	0.076	micro RNA, natural antisense etc (Input set freq.: 0; 0.01)
C	1.51	0.576	0.088	hormone metabolism (Input set freq.: 0.02; 0.01)
C	0.59	0.279	0.101	development (Input set freq.: 0.01; 0.02)
C	2.96	1.545	0.116	glycolysis (Input set freq.: 0; 0)
C	0.85	0.271	0.12	stress (Input set freq.: 0.03; 0.03)
C	0.81	0.43	0.212	lipid metabolism (Input set freq.: 0.01; 0.01)
C	0.94	0.837	0.369	minor CHO metabolism (Input set freq.: 0; 0)
D	3.06	0.299	5.454e-16	signalling (Input set freq.: 0.12; 0.04)
D	3.35	0.42	2.641e-12	cell (Input set freq.: 0.08; 0.02)
D	0.28	0.065	4.989e-10	DNA (Input set freq.: 0.02; 0.09)
D	2.78	0.428	5.588e-10	transport (Input set freq.: 0.08; 0.03)
D	0.73	0.053	1.26e-06	not assigned (Input set freq.: 0.25; 0.35)
D	0.27	0.113	1.02e-05	misc (Input set freq.: 0.01; 0.04)
D	1.35	0.159	0.002628	RNA (Input set freq.: 0.12; 0.09)
D	0.14	0.132	0.005845	secondary metabolism (Input set freq.: 0; 0.01)
D	1.17	0.11	0.012	protein (Input set freq.: 0.16; 0.14)
D	0.56	0.185	0.013	stress (Input set freq.: 0.02; 0.03)
D	1.73	0.466	0.015	cell wall (Input set freq.: 0.02; 0.01)
D	2.1	0.814	0.042	nucleotide metabolism (Input set freq.: 0.01; 0)
D	0.59	0.276	0.099	lipid metabolism (Input set freq.: 0; 0.01)
D	0.7	0.291	0.105	hormone metabolism (Input set freq.: 0.01; 0.01)
D	1.04	0.262	0.111	development (Input set freq.: 0.02; 0.02)
D	0.3	0.202	0.118	redox (Input set freq.: 0; 0)
D	0.73	0.382	0.191	amino acid metabolism (Input set freq.: 0; 0)
D	1.6	0.963	0.226	glycolysis (Input set freq.: 0; 0)
D	1.52	0.86	0.234	metal handling (Input set freq.: 0; 0)
D	1.25	0.721	0.261	major CHO metabolism (Input set freq.: 0; 0)
D	2.43	1.951	0.276	N-metabolism (Input set freq.: 0; 0)
D	0.51	0.412	0.276	minor CHO metabolism (Input set freq.: 0; 0)
D	0.78	0.73	0.358	Co-factor and vitamine metabolism (Input set freq.: 0; 0)
Normed to Freq. in arabidopsis set (± bootstrap StdDev, p-value)
F	4.62	0.42	2.218e-38	transport (Input set freq.: 0.14; 0.03)
F	0.23	0.058	7.32e-15	DNA (Input set freq.: 0.02; 0.09)
F	2.57	0.254	5.918e-14	signalling (Input set freq.: 0.1; 0.04)
F	2.81	0.332	4.66e-11	cell (Input set freq.: 0.06; 0.02)
F	0.17	0.069	1.684e-09	misc (Input set freq.: 0; 0.04)
F	0.75	0.048	1.122e-07	not assigned (Input set freq.: 0.26; 0.35)
F	3.11	0.806	0.0003839	nucleotide metabolism (Input set freq.: 0.01; 0)
F	10.02	4.264	0.002791	fermentation (Input set freq.: 0; 0)
F	2.78	1.121	0.015	major CHO metabolism (Input set freq.: 0; 0)
F	1.53	0.386	0.021	cell wall (Input set freq.: 0.02; 0.01)
F	0.99	0.083	0.043	protein (Input set freq.: 0.14; 0.14)
F	0.96	0.114	0.051	RNA (Input set freq.: 0.08; 0.09)
F	0.22	0.171	0.052	PS (Input set freq.: 0; 0)
F	1.1	0.2	0.066	stress (Input set freq.: 0.04; 0.03)
F	1.88	0.851	0.077	minor CHO metabolism (Input set freq.: 0; 0)
F	1.3	0.406	0.077	lipid metabolism (Input set freq.: 0.01; 0.01)
F	1.12	0.244	0.081	development (Input set freq.: 0.02; 0.02)
F	1.12	0.286	0.103	hormone metabolism (Input set freq.: 0.01; 0.01)
F	0.53	0.293	0.109	amino acid metabolism (Input set freq.: 0; 0)
F	1.15	0.735	0.269	Co-factor and vitamine metabolism (Input set freq.: 0; 0)

### Sheet: sys specific details
	systemin specific pPeptides in cluster (distribution%)
bin	A	B	C	D	F
10.1	0.00652174	0.00471698	0.0100503	0.0080429	0.00403226	cell wall.precursor synthesis
10.2	0.0173913	0.0471698	0.0301508	0.0241287	0.0181452	cell wall.cellulose synthesis
10.3	0	0.00471698	0	0	0.00403226	cell wall.hemicellulose synthesis
10.4	0	0	0	0.00268097	0	cell wall.pectin synthesis
10.5	0	0.00943396	0	0.00536193	0.00201613	cell wall.cell wall proteins
10.6	0.00434783	0	0.00502513	0	0.00201613	cell wall.degradation
10.8	0	0.00471698	0	0	0.00604839	cell wall.pectin*esterases
11.1	0	0	0	0.00268097	0.00201613	lipid metabolism.FA synthesis and FA elongation
11.3	0.00217391	0.0141509	0.0100503	0	0	lipid metabolism.Phospholipid synthesis
11.8	0.0130435	0.0141509	0.00502513	0.00268097	0.0201613	lipid metabolism.'exotics'(steroids, squalene etc)
11.9	0	0	0	0.00536193	0.00201613	lipid metabolism.lipid degradation
17.1	0.00652174	0.0141509	0.00502513	0.00536193	0	hormone metabolism.abscisic acid
17.2	0.00434783	0	0.0251256	0.0107239	0.0201613	hormone metabolism.auxin
17.4	0	0	0	0	0.00201613	hormone metabolism.cytokinin
17.5	0.00652174	0.00471698	0.00502513	0	0	hormone metabolism.ethylene
20.1	0.0108696	0.0424528	0.0452261	0.0080429	0.0362903	stress.biotic
20.2	0.0195652	0.0188679	0	0.0214477	0.0221774	stress.abiotic
26.10	0.00217391	0	0	0.00268097	0	misc.cytochrome P450
26.13	0.00434783	0	0	0	0.00403226	misc.acid and other phosphatases
26.14	0	0	0	0.00268097	0	misc.oxygenases
26.17	0.0108696	0	0	0	0.00201613	misc.dynamin
26.2	0.00652174	0.00471698	0.0100503	0.00536193	0.00403226	misc.UDP glucosyl and glucoronyl transferases
26.3	0.00434783	0.00471698	0.00502513	0.00268097	0.00201613	misc.gluco-, galacto- and mannosidases
26.6	0	0	0	0.00268097	0	misc.O-methyl transferases
26.7	0	0	0	0.00268097	0	misc.oxidases - copper, flavone etc
27.1	0.0543478	0.0235849	0.0201005	0.0455764	0.0282258	RNA.processing
27.2	0.00217391	0	0	0.0080429	0.00201613	RNA.transcription
27.3	0.0934783	0.0849057	0.0502513	0.0938338	0.0725806	RNA.regulation of transcription
27.4	0.0391304	0.0377358	0.00502513	0.0241287	0.0181452	RNA.RNA binding
28.1	0.0217391	0.00943396	0.0201005	0.0241287	0.0201613	DNA.synthesis/chromatin structure
28.2	0	0.00471698	0.00502513	0.00268097	0	DNA.repair
28.99	0.0130435	0.0141509	0.00502513	0.00536193	0.0120968	DNA.unspecified
29.1	0	0.00471698	0	0	0	protein.aa activation
29.2	0.0369565	0.00471698	0.0150754	0.0589812	0.0282258	protein.synthesis
29.3	0.026087	0.0471698	0.0502513	0.0268097	0.0403226	protein.targeting
29.4	0.0173913	0.0141509	0.0301508	0.0241287	0.0262097	protein.postranslational modification
29.5	0.0717391	0.0471698	0.100503	0.0563003	0.0625	protein.degradation
29.6	0.00217391	0	0	0	0.00201613	protein.folding
29.7	0	0.00471698	0.00502513	0	0.00201613	protein.glycosylation
30.1	0.00217391	0	0	0	0.00201613	signalling.in sugar and nutrient physiology
30.11	0.00652174	0	0.00502513	0.0107239	0.00604839	signalling.light
30.2	0.0586957	0.0849057	0.0452261	0.0482574	0.0705645	signalling.receptor kinases
30.3	0.0434783	0.0330189	0.0502513	0.0375335	0.046371	signalling.calcium
30.30.	0.0478261	0.0330189	0.0150754	0.0563003	0.0322581	signalling.kinase.cytoplasmatic kinase
30.4	0.00217391	0.00943396	0.00502513	0.0107239	0.00403226	signalling.phosphinositides
30.5	0.026087	0.0141509	0.0351759	0.0428954	0.0282258	signalling.G-proteins
30.6	0.0130435	0.0141509	0.0150754	0.0509383	0.0100806	signalling.MAP kinases
30.99	0.00434783	0.00943396	0.00502513	0.00268097	0	signalling.unspecified
31.1	0.023913	0.0235849	0	0.0268097	0.0362903	cell.organisation
31.2	0.0152174	0.00943396	0	0.0214477	0.0120968	cell.division
31.3	0.026087	0.0188679	0.0201005	0.0160858	0.0120968	cell.cycle
31.4	0.0413043	0.0660377	0.0603015	0.0455764	0.0423387	cell.vesicle transport
34.1	0.00652174	0.00943396	0.00502513	0.0241287	0.0181452	transport.p- and v-ATPases
34.10	0	0	0	0	0.00403226	transport.nucleotides
34.12	0.0130435	0.0141509	0	0.00536193	0.00806452	transport.metal
34.13	0	0	0.00502513	0.00536193	0	transport.peptides and oligopeptides
34.14	0.0108696	0.0188679	0.0301508	0.0080429	0.0262097	transport.unspecified cations
34.15	0.0152174	0.00471698	0.0251256	0.0107239	0.0181452	transport.potassium
34.16	0.023913	0.0188679	0.0502513	0.0187668	0.0241935	transport.ABC transporters and multidrug resistance systems
34.18	0.023913	0.0377358	0.0703518	0.00536193	0.0221774	transport.unspecified anions
34.19	0.0130435	0.00943396	0.0100503	0.00536193	0.0181452	transport.Major Intrinsic Proteins
34.2	0.0282609	0.0377358	0.0100503	0.0080429	0.0322581	transport.sugars
34.20	0	0	0	0.00268097	0	transport.porins
34.21	0	0.00943396	0.0100503	0.00268097	0.00201613	transport.calcium
34.3	0.00652174	0.00943396	0.0100503	0.00536193	0.0100806	transport.amino acids
34.30	0	0	0.00502513	0	0.00201613	transport.H+ transporting pyrophosphatase
34.4	0.00217391	0	0	0	0.00201613	transport.nitrate
34.5	0	0	0	0	0.00201613	transport.ammonium
34.7	0	0.00471698	0	0	0	transport.phosphate
34.8	0.00217391	0.00943396	0.0100503	0.0080429	0.00403226	transport.metabolite transporters at the envelope membrane
34.9	0.00217391	0	0	0	0.00403226	transport.metabolite transporters at the mitochondrial membrane
34.98	0.00217391	0	0	0	0.00201613	transport.membrane system unknown
34.99	0.0108696	0	0.0150754	0.0107239	0.00806452	transport.misc

### Sheet: ORA a17 shift
Over-representation
A17 vs systemin	normed freq	stdev	p-val
later	4.49	0.407	2.175e-30	transport (Input set freq.: 0.13; 0.03)
later	2.75	0.272	5.894e-14	signalling (Input set freq.: 0.11; 0.04)
later	0.21	0.055	1.502e-13	DNA (Input set freq.: 0.02; 0.09)
later	0.24	0.095	8.154e-07	misc (Input set freq.: 0.01; 0.04)
later	2.36	0.314	1.936e-06	cell (Input set freq.: 0.05; 0.02)
later	0.77	0.046	7.798e-06	not assigned (Input set freq.: 0.27; 0.35)
later	2.45	0.452	3.901e-05	cell wall (Input set freq.: 0.04; 0.01)
later	3.73	1.058	7.992e-05	nucleotide metabolism (Input set freq.: 0.02; 0)
later	0.12	0.096	0.002014	micro RNA, natural antisense etc (Input set freq.: 0; 0.01)
later	0.56	0.182	0.028	development (Input set freq.: 0.01; 0.02)
later	0.68	0.185	0.029	stress (Input set freq.: 0.02; 0.03)
later	0.21	0.202	0.043	amino acid metabolism (Input set freq.: 0; 0)
later	0.99	0.091	0.047	protein (Input set freq.: 0.14; 0.14)
later	1.01	0.108	0.057	RNA (Input set freq.: 0.09; 0.09)
later	1.13	0.341	0.111	hormone metabolism (Input set freq.: 0.01; 0.01)
later	1.17	0.338	0.12	lipid metabolism (Input set freq.: 0.01; 0.01)
later	4	3.181	0.198	fermentation (Input set freq.: 0; 0)
later	0.8	0.418	0.208	redox (Input set freq.: 0; 0)
later	1.41	0.927	0.246	glycolysis (Input set freq.: 0; 0)
later	1.34	0.833	0.252	metal handling (Input set freq.: 0; 0)
later	0.9	0.584	0.27	minor CHO metabolism (Input set freq.: 0; 0)
later	1.1	0.814	0.271	major CHO metabolism (Input set freq.: 0; 0)
later	2.15	1.923	0.296	N-metabolism (Input set freq.: 0; 0)
later	0.69	0.495	0.342	Co-factor and vitamine metabolism (Input set freq.: 0; 0)
	normed freq	stdev	p-val
early	4.16	0.86	1.942e-10	cell (Input set freq.: 0.1; 0.02)
early	3.17	0.515	1.361e-09	signalling (Input set freq.: 0.12; 0.04)
early	3.14	0.572	2.215e-07	transport (Input set freq.: 0.09; 0.03)
early	0.19	0.088	3.795e-07	DNA (Input set freq.: 0.01; 0.09)
early	0.68	0.071	1.786e-05	not assigned (Input set freq.: 0.23; 0.35)
early	0.07	0.068	2.442e-05	misc (Input set freq.: 0; 0.04)
early	1.27	0.182	0.012	protein (Input set freq.: 0.18; 0.14)
early	4.69	2.377	0.023	glycolysis (Input set freq.: 0.01; 0)
early	1.13	0.186	0.063	RNA (Input set freq.: 0.1; 0.09)
early	0.6	0.24	0.063	stress (Input set freq.: 0.02; 0.03)
early	0.27	0.178	0.097	secondary metabolism (Input set freq.: 0; 0.01)
early	1.35	0.579	0.127	cell wall (Input set freq.: 0.02; 0.01)
early	1.09	0.399	0.147	development (Input set freq.: 0.02; 0.02)
early	2.44	1.47	0.148	major CHO metabolism (Input set freq.: 0; 0)
early	1.42	0.734	0.191	amino acid metabolism (Input set freq.: 0.01; 0)
early	0.91	0.449	0.194	hormone metabolism (Input set freq.: 0.01; 0.01)
early	0.86	0.374	0.218	lipid metabolism (Input set freq.: 0.01; 0.01)
early	0.68	0.586	0.341	nucleotide metabolism (Input set freq.: 0; 0)
	normed freq	stdev	p-val
not A17	3.55	0.593	1.097e-08	transport (Input set freq.: 0.1; 0.03)
not A17	3.72	0.724	6.06e-08	cell (Input set freq.: 0.09; 0.02)
not A17	2.36	0.491	5.821e-05	signalling (Input set freq.: 0.09; 0.04)
not A17	0.38	0.134	0.0002817	DNA (Input set freq.: 0.03; 0.09)
not A17	0.79	0.083	0.003079	not assigned (Input set freq.: 0.28; 0.35)
not A17	0.33	0.191	0.005204	misc (Input set freq.: 0.01; 0.04)
not A17	2.2	0.622	0.014	cell wall (Input set freq.: 0.03; 0.01)
not A17	1.14	0.199	0.064	RNA (Input set freq.: 0.1; 0.09)
not A17	1	0.159	0.072	protein (Input set freq.: 0.14; 0.14)
not A17	2.24	1.129	0.105	nucleotide metabolism (Input set freq.: 0.01; 0)
not A17	1.09	0.334	0.123	stress (Input set freq.: 0.04; 0.03)
not A17	0.31	0.32	0.13	lipid metabolism (Input set freq.: 0; 0.01)
not A17	0.49	0.347	0.144	hormone metabolism (Input set freq.: 0; 0.01)
not A17	0.85	0.409	0.166	development (Input set freq.: 0.02; 0.02)
not A17	1.65	1.391	0.332	Co-factor and vitamine metabolism (Input set freq.: 0; 0)
not A17	1.61	1.439	0.335	metal handling (Input set freq.: 0; 0)
not A17	1.33	1.231	0.357	major CHO metabolism (Input set freq.: 0; 0)
not A17	1.08	0.783	0.369	minor CHO metabolism (Input set freq.: 0; 0)
	normed freq	stdev	p-val
equal	4.07	0.954	3.708e-06	cell (Input set freq.: 0.1; 0.02)
equal	0.14	0.103	5.527e-05	DNA (Input set freq.: 0.01; 0.09)
equal	2.81	0.636	8.475e-05	signalling (Input set freq.: 0.11; 0.04)
equal	1.85	0.307	0.001048	RNA (Input set freq.: 0.16; 0.09)
equal	0.14	0.083	0.00536	misc (Input set freq.: 0; 0.04)
equal	2.2	0.721	0.009942	transport (Input set freq.: 0.06; 0.03)
equal	0.78	0.107	0.01	not assigned (Input set freq.: 0.27; 0.35)
equal	3.75	1.968	0.038	nucleotide metabolism (Input set freq.: 0.02; 0)
equal	5.7	3.598	0.043	glycolysis (Input set freq.: 0.01; 0)
equal	0.74	0.161	0.044	protein (Input set freq.: 0.1; 0.14)
equal	16.1	14.688	0.059	fermentation (Input set freq.: 0; 0)
equal	3.63	2.669	0.087	minor CHO metabolism (Input set freq.: 0.01; 0)
equal	1.1	0.454	0.16	stress (Input set freq.: 0.04; 0.03)
equal	1.23	0.677	0.213	cell wall (Input set freq.: 0.02; 0.01)
equal	0.85	0.434	0.218	development (Input set freq.: 0.02; 0.02)
equal	2.85	2.556	0.248	TCA / org transformation (Input set freq.: 0; 0)
equal	0.83	0.487	0.263	hormone metabolism (Input set freq.: 0.01; 0.01)
equal	2.23	1.995	0.288	major CHO metabolism (Input set freq.: 0; 0)
