## Supplementary Table 4 for "The systemin signaling cascade as derived from phosphorylation time courses under stimulation by systemin and its inactive Thr17Ala (A17) analog"

### Sheet: Sheet1
		k-means cluster and A17 shift				functional category by MapMan			subcellular location
type	accession	SYS cluster	A17 cluster	A17 shift	description	Mapman	BINCODE	BIN1	SUBA3short
kinase	solyc01g094920.2.1	C	#N/A	not A17	Receptor-like kinase (AHRD V1 ***- C6ZRN8_SOYBN)	signalling.receptor kinases.Catharanthus roseus-like RLK1	30.2.16	30	V,PM
kinase	solyc01g096490.2.1	A	D	later	Kinase family protein (AHRD V1 *--- D7MA69_ARALY); contains Interpro doma	protein.postranslational modification	29.4	29	C
kinase	solyc01g109080.2.1	A	B	later	Protein kinase (AHRD V1 *-*- D3AX52_POLPA); contains Interpro domain(s)	signalling.G-proteins	30.5	30	P
kinase	solyc02g023950.2.1	A	E	later	Receptor like kinase, RLK	signalling.receptor kinases.leucine rich repeat XI	30.2.11	30	PM
kinase	solyc02g031860.2.1	A	B	later	Serine/threonine protein kinase (AHRD V1 *-** C4PKQ3_PRUPE); contains Interpro domai	protein.postranslational modification	29.4	29	C
kinase	solyc02g070000.2.1	A	E	later	Receptor like kinase, RLK	signalling.receptor kinases.leucine rich repeat XI	30.2.11	30	PM
kinase	solyc02g076780.2.1	A	B	later	Kinase family protein (AHRD V1 ***- D7LCX3_ARALY); contains Interpro domain(s) IPR0	protein.postranslational modification	29.4	29	C
kinase	solyc02g079590.2.1	A	B	later	Serine/threonine kinase receptor (AHRD V1 **** Q7DMS5_BRANA); contains In	signalling.receptor kinases.DUF 26	30.2.17	30	PM
kinase	solyc02g080070.2.1	A	B	later	RLK, Receptor like protein, putative resistance protein with an antifunga	signalling.receptor kinases.DUF 26	30.2.17	30	PM
kinase	solyc02g086270.2.1	A	E	later	Receptor-like kinase (AHRD V1 *-*- A7VM25_MARPO); contains Interpro domain(s) IPR00	protein.postranslational modification.kinase.receptor like cytoplasmatic kinase VII	29.4.1.57	29	PM
kinase	solyc02g086670.2.1	A	E	later	Glycogen synthase kinase (AHRD V1 **** C7AE95_SOYBN); contains Interpro domain(s) I	protein.postranslational modification	29.4	29	C
kinase	solyc02g091590.2.1	A	E	later	Receptor kinase (AHRD V1 **** B2C5V6_CASGL); contains Interpro domain(s)	protein.postranslational modification.kinase.receptor like cytoplasmatic kinase VII	29.4.1.57	29	PM
kinase	solyc02g093100.2.1	A	E	later	Receptor like kinase, RLK;>Solyc04g078590.2.1 genomic_reference:SL2.50ch04 gene_reg	signalling.receptor kinases.leucine rich repeat III	30.2.3	30	PM
kinase	solyc03g005920.2.1	A	B	later	Protein-tyrosine kinase 6 (AHRD V1 *-** PTK6_MOUSE); contains Interpro domain(s) IPR016253	protein.postranslational modification	29.4	29	PM
kinase	solyc03g006920.2.1	A	E	later	Receptor kinase-like protein (AHRD V1 ***- Q9STJ8_ARATH); contains Interpro domain(s) I	protein.postranslational modification.kinase.receptor like cytoplasmatic kinase VII	29.4.1.57	29	PM
kinase	solyc03g097350.2.1	A	B	later	Kinase family protein (AHRD V1 **** D7MHY5_ARALY); contains Interpro domain(s) IPR0	protein.postranslational modification	29.4	29	N
kinase	solyc03g118510.2.1	A	E	later	Receptor like kinase, RLK	signalling.receptor kinases.leucine rich repeat III	30.2.3	30	PM
kinase	solyc04g009800.2.1	A	B	later	Calcium-dependent protein kinase 2 (AHRD V1 **** Q93YF4_TOBAC); contains Interpro domain	protein.postranslational modification	29.4	29	C
kinase	solyc04g015130.2.1	D	F	later	Ribosomal protein S6 kinase alpha-3 (AHRD V1 *-** KS6A3_HUMAN); contains Interpro domain	protein.postranslational modification	29.4	29	C
kinase	solyc04g076810.2.1	B	F	later	CBL-interacting protein kinase 17 (AHRD V1 **** C4P7W6_VITVI); contains Interpro dom	protein.postranslational modification	29.4	29	C
kinase	solyc05g014760.2.1	A	B	later	Cell division protein kinase 10 (AHRD V1 *-*- D3TRH8_GLOMM); contains Interpro domain(s)	protein.postranslational modification	29.4	29	N
kinase	solyc05g024290.2.1	A	E	later	Serine/threonine-protein kinase (AHRD V1 **** C6ZRV0_SOYBN); contains Int	protein.postranslational modification.kinase.receptor like cytoplasmatic kinase VII	29.4.1.57	29	C
kinase	solyc05g055070.2.1	A	E	later	Ethylene receptor (AHRD V1 **** C0ILN8_COFCA); contains Interp	hormone metabolism.ethylene.signal transduction	17.5.2	17	PM
kinase	solyc06g068450.1.1	B	#N/A	not A17	CBL-interacting protein kinase (AHRD V1 **** A5YAI9_GOSHI)	protein.postranslational modification	29.4	29	C
kinase	solyc06g068920.2.1	B	#N/A	not A17	Protein kinase (AHRD V1 *-*- Q6L6R7_WHEAT); contains Interpro domain(s) IPR002290	protein.postranslational modification	29.4	29	N
kinase	solyc07g055130.2.1	B	#N/A	not A17	Kinase family protein (AHRD V1 ***- D7LW60_ARALY); contains Interpro domain(s) IPR0	protein.postranslational modification	29.4	29	C,PM
kinase	solyc07g056270.2.1	A	E	later	Receptor-like protein kinase (AHRD V1 ***- Q9LYS5_ARATH); contains Interpro domain(s	protein.postranslational modification.kinase.receptor like cytoplasmatic kinase VII	29.4.1.57	29	PM
kinase	solyc07g063130.2.1	A	D	later	Cell division protein kinase 10 (AHRD V1 *-*- D3TRH8_GLOMM); contains Interpro domai	protein.postranslational modification	29.4	29	N
kinase	solyc07g063820.2.1	A	E	later	Serine/threonine-protein kinase receptor (AHRD V1 **** B6U2B7_MAIZE); con	signalling.receptor kinases.DUF 26	30.2.17	30	PM
kinase	solyc08g008550.2.1	B	F	later	Serine/threonine protein kinase (AHRD V1 *-*- Q16PN5_AEDAE); contains Interpro domain(s)	protein.postranslational modification	29.4	29	C
kinase	solyc08g014420.2.1	D	F	later	Mitogen-activated protein kinase 2 (AHRD V1 **** Q84MI5_SOLLC); contains Interpro domain	protein.postranslational modification	29.4	29	C
kinase	solyc08g068250.2.1	A	E	later	Receptor-like protein kinase At5g59670 (AHRD V1 **** RLK7_ARATH); contains Interpro	protein.postranslational modification.kinase.receptor like cytoplasmatic kinase VII	29.4.1.57	29	PM
kinase	solyc08g081940.2.1	A	B	later	Receptor like kinase, RLK	signalling.receptor kinases.leucine rich repeat III	30.2.3	30	PM
kinase	solyc09g008010.2.1	A	E	later	ATP binding / serine-threonine kinase (AHRD V1 **** C5DB71_VITVI); contains I	protein.postranslational modification.kinase.receptor like cytoplasmatic kinase VII	29.4.1.57	29	C
kinase	solyc09g009090.2.1	D	F	later	Protein kinase (AHRD V1 *-** Q1SMZ9_MEDTR); contains Interpro domain(s) IPR0	protein.postranslational modification	29.4	29	N
kinase	solyc09g010850.2.1	A	B	later	ATP binding / serine-threonine kinase (AHRD V1 **** C5DB71_VITVI); contains I	protein.postranslational modification.kinase.receptor like cytoplasmatic kinase VII	29.4.1.57	29	PM
kinase	solyc09g015830.1.1	A	B	later	Pto-like, Serine/threonine kinase protein, resistance prot	protein.postranslational modification.kinase.receptor like cytoplasmatic kinase VII	29.4.1.57	29	PM
kinase	solyc09g061930.2.1	A	E	later	Receptor like kinase, RLK	signalling.receptor kinases.leucine rich repeat III	30.2.3	30	PM
kinase	solyc09g064270.2.1	B	F	later	Receptor-like kinase (AHRD V1 **** A7VM33_MARPO); contains Interpro domain(s) IPR00	protein.postranslational modification.kinase.receptor like cytoplasmatic kinase VII	29.4.1.57	29	PM
kinase	solyc09g072810.2.1	A	E	later	Receptor like kinase, RLK;>Solyc02g078530.2.1 genomic_reference:SL2.50ch	signalling.receptor kinases.leucine rich repeat XI	30.2.11	30	PM
kinase	solyc09g083210.2.1	B	E	later	Receptor-like protein kinase (AHRD V1 *-*- RPK1_IPONI); contains Interpro	protein.postranslational modification.kinase.receptor like cytoplasmatic kinase VII	29.4.1.57	29	PM
kinase	solyc10g074710.1.1	A	F	later	ATP binding / serine-threonine kinase (AHRD V1	protein.postranslational modification.kinase.receptor like cytoplasmatic kinase VII	29.4.1.57	29	PM
kinase	solyc10g078390.1.1	A	E	later	Calcium-dependent protein kinase-like (AHRD V1	protein.postranslational modification	29.4	29	C
kinase	solyc11g011020.1.1	A	E	later	Receptor like kinase, RLK;>Solyc06g068910.2.1 geno	signalling.receptor kinases.leucine rich repeat III	30.2.3	30	PM
kinase	solyc11g033270.1.1	A	E	later	Serine/threonine-protein kinase 3 (AHRD V1 *-** B2W0T3_PYR	protein.postranslational modification	29.4	29	PM
kinase	solyc11g069310.1.1	A	D	later	Serine/threonine-protein kinase-like protein (AHRD V1 ***-	protein.postranslational modification	29.4	29	C
kinase	solyc12g010740.1.1	C	F	later	Receptor like kinase, RLK	protein.postranslational modification.kinase.receptor like cytoplasmatic kinase VII	29.4.1.57	29	PM
kinase	solyc12g036330.1.1	B	E	later	Receptor-like protein kinase At3g21340 (AHRD V1 *-*- RLK6_	protein.postranslational modification.kinase.receptor like cytoplasmatic kinase VII	29.4.1.57	29	PM
kinase	solyc12g088940.1.1	D	#N/A	not A17	Protein serine/threonine kinase (AHRD V1 *-*- D3BP85_POLPA	protein.postranslational modification	29.4	29	C
kinase	solyc12g098980.1.1	A	B	later	Receptor-like kinase (AHRD V1 ***- A7VM24_MARPO); contains	protein.postranslational modification.kinase.receptor like cytoplasmatic kinase VII	29.4.1.57	29	C
kinase	solyc12g099830.1.1	A	E	later	Receptor-like protein kinase 2 (AHRD V1 ***- RC	protein.postranslational modification.kinase.receptor like cytoplasmatic kinase VII	29.4.1.57	29	PM
kinase	solyc12g100310.1.1	A	B	later	Casein kinase-like protein (AHRD V1 ***- Q9LID3_ARATH); co	protein.postranslational modification	29.4	29	C
kinase	solyc06g053710.2.1	A	F	later	Ethylene receptor (AHRD V1 **** Q9XET8_SOLLC); contains Interp	hormone metabolism.ethylene.signal transduction	17.5.2	17	PM
kinase	solyc10g077020.1.1	A	B	later	AT2G40980-like protein (Fragment) (AHRD V1 *-*- D6PPH2_9BR	not assigned.unknown	35.2	35	C,PM
kinase	solyc12g099970.1.1	A	F	later	5-amp-activated protein kinase beta subunit (AHRD V1 ****	protein.postranslational modification	29.4	29	N
kinase	solyc02g078780.2.1	A	F	later	Receptor like kinase, RLK	protein.postranslational modification.kinase.receptor like cytoplasmatic kinase VII	29.4.1.57	29	PM
kinase	solyc03g121050.2.1	A	E	later	Receptor-like kinase (AHRD V1 *-*- C0SW32_SOYBN); contains Interpro domai	protein.postranslational modification.kinase.receptor like cytoplasmatic kinase VII	29.4.1.57	29	PM
kinase	solyc01g108920.2.1	B	F	later	Serine/threonine-protein kinase Sgk3 (AHRD V1 *--- SGK3_RAT); contains Interpro doma	not assigned.unknown	35.2	35	PM
kinase	solyc09g009840.1.1	B	F	later	Calcium/calmodulin protein kinase (AHRD V1 *-*- Q84ZT8_TOBAC)	not assigned.unknown	35.2	35	C
kinase	solyc03g033540.2.1	B	F	later	Calcium-dependent protein kinase (AHRD V1 **** C6KGT3_SOLLC); contains Interpro domain(s	protein.postranslational modification	29.4	29	C
kinase	solyc04g071120.2.1	B	#N/A	not A17	Serine/threonine/tyrosine kinase (AHRD V1 *-** Q9AWA6_ARAHY); contains Interpro doma	protein.postranslational modification	29.4	29	C
kinase	solyc11g064890.1.1	B	F	later	Receptor-like kinase (AHRD V1 ***- C0SW31_SOYBN	protein.postranslational modification.kinase.receptor like cytoplasmatic kinase VII	29.4.1.57	29	PM
kinase	solyc08g079460.2.1	B	F	later	Receptor like kinase, RLK	signalling.receptor kinases.DUF 26	30.2.17	30	PM
kinase	solyc11g011880.1.1	B	F	later	RLK, Receptor like protein, putative resistance protein with a	signalling.receptor kinases.DUF 26	30.2.17	30	PM
kinase	solyc03g111670.2.1	B	F	later	Receptor like kinase, RLK	signalling.receptor kinases.leucine rich repeat III	30.2.3	30	PM
kinase	solyc07g066230.2.1	B	#N/A	not A17	Receptor like kinase, RLK	signalling.receptor kinases.leucine rich repeat XI	30.2.11	30	PM
kinase	solyc05g051410.2.1	C	F	later	Cyclin D2 (AHRD V1 ***- Q8L6U0_DAUCA); contains Interpro domain(s) IPR015451 Cycli	cell.cycle	31.3	31	N
kinase	solyc01g112250.2.1	C	D	later	Calcium-dependent protein kinase 3 (AHRD V1 **** Q7Y050_CAPAN); contains Interpro do	protein.postranslational modification	29.4	29	C
kinase	solyc11g006000.1.1	C	F	later	Protein serine/threonine kinase (AHRD V1 *-*- D3BP85_POLPA); conta	protein.postranslational modification	29.4	29	C
kinase	solyc05g009540.2.1	D	F	later	Protein kinase-like protein (AHRD V1 *-*- Q8RWN3_ARATH); contains Interpro domain(s) IP	protein.postranslational modification	29.4	29	N
kinase	solyc11g066650.1.1	D	#N/A	not A17	Kinase family protein (AHRD V1 ***- D7M1J8_ARALY); contain	protein.postranslational modification	29.4	29	N
kinase	solyc02g086790.2.1	D	#N/A	not A17	Serine/threonine protein kinase (AHRD V1 *-*- Q16PN5_AEDAE); contains Interpro domai	protein.postranslational modification	29.4	29	PM
kinase	solyc06g036080.2.1	D	#N/A	not A17	Protein serine/threonine kinase (AHRD V1 *-** D3BP85_POLPA); contains Interpro domai	protein.postranslational modification	29.4	29	N
kinase	solyc08g065230.1.1	D	#N/A	not A17	Enhanced disease resistance 1 (AHRD V1 ***- B2BDU1_ARALY)	signalling.MAP kinases	30.6	30	C
kinase	solyc02g091840.2.1	D	F	later	Receptor like kinase, RLK	signalling.receptor kinases.leucine rich repeat XI	30.2.11	30	PM
kinase	solyc07g005010.2.1	D	#N/A	not A17	Receptor like kinase, RLK	signalling.receptor kinases.leucine rich repeat XI	30.2.11	30	PM
kinase	solyc09g091400.2.1	D	#N/A	not A17	Receptor like kinase, RLK	signalling.receptor kinases.leucine rich repeat XI	30.2.11	30	PM
phosphatase	solyc01g067500.2.1	A	B	later	Serine/threonine-protein phosphatase 2A regulatory subunit B&apos;&apos; subunit gam	cell.organisation	31.1	31	N
phosphatase	solyc02g070260.2.1	A	B	later	Protein phosphatase 1 regulatory subunit 7 (AHRD V1 *--- C0S143_PARBP); contains Int	not assigned.unknown	35.2	35	N,PM
phosphatase	solyc06g076100.2.1	A	B	later	Protein phosphatase 2C containing protein (AHRD V1 *-*- B6T998_MAIZE); contains Inte	protein.postranslational modification	29.4	29	C
phosphatase	solyc08g007000.2.1	A	D	later	Protein phosphatase 2C containing protein (AHRD V1 *-** B6T998_MAIZE); contai	protein.postranslational modification	29.4	29	PM
phosphatase	solyc08g007000.2.1	A	E	later	Protein phosphatase 2C containing protein (AHRD V1 *-** B6T998_MAIZE); contai	protein.postranslational modification	29.4	29	PM
phosphatase	solyc08g077150.2.1	A	E	later	Protein phosphatase 2C containing protein (AHRD V1 *-** B6T998_MAIZE); contai	protein.postranslational modification	29.4	29	PM
phosphatase	solyc10g005640.2.1	A	E	later	Phosphatase 2C family protein (AHRD V1 ***- D7KDP0_ARALY); contains Interpro domain(s) IPR0	protein.postranslational modification	29.4	29	N
phosphatase	solyc10g005640.2.1	A	D	later	Phosphatase 2C family protein (AHRD V1 ***- D7KDP0_ARALY); contains Interpro domain(s) IPR0	protein.postranslational modification	29.4	29	N
phosphatase	solyc10g008490.2.1	A	D	later	Protein phosphatase 2c (AHRD V1 ***- A6NA79_MEDTR); contains Interpro domain(s) IPR0156	protein.postranslational modification	29.4	29	C
phosphatase	solyc12g099320.1.1	B	F	later	Serine/threonine-protein phosphatase 4 regulatory subunit	not assigned.unknown	35.2	35	N
phosphatase	solyc05g055790.2.1	B	F	later	Protein phosphatase 2c (AHRD V1 ***- Q4L0F8_MEDSA); contains Interpro domain(s) IPR	protein.postranslational modification	29.4	29	N
phosphatase	solyc10g005640.2.1	B	F	later	Phosphatase 2C family protein (AHRD V1 ***- D7KDP0_ARALY); contains Interpro domain(s) IPR0	protein.postranslational modification	29.4	29	N
phosphatase	solyc12g099320.1.1	B	F	later	Serine/threonine-protein phosphatase 4 regulatory subunit	not assigned.unknown	35.2	35	N
phosphatase	solyc06g073960.2.1	C	D	later	Serine/threonine-protein phosphatase (AHRD V1 **** B9DFZ9_ARATH); contain	protein.postranslational modification	29.4	29	N
phosphatase	solyc07g053760.2.1	D	F	later	Serine/threonine phosphatase family protein (AHRD V1 **** C1E0J1_9CHLO); contains In	protein.postranslational modification	29.4	29	M
phosphatase	solyc05g054980.2.1	D	#N/A	not A17	Protein phosphatase 2A regulatory subunit B&apos-like protein (AHRD V1 ***- Q56WJ0_A	signalling.calcium	30.3	30	ER
phosphatase	solyc08g077150.2.1	F	#N/A	not A17	Protein phosphatase 2C containing protein (AHRD V1 *-** B6T998_MAIZE); contai	protein.postranslational modification	29.4	29	PM
